# Nitrate-Reducing Commensals Reshape Oral Biofilm Ecology and Reveal Hcp as a Critical Determinant of *Porphyromonas gingivalis* Persistence

**DOI:** 10.64898/2026.08.06.743060

**Authors:** B. Ross Belvin, Janina P. Lewis

## Abstract

Dietary nitrate (NO₃⁻) supplementation is emerging as a promising strategy for suppressing oral pathobionts through microbial generation of reactive nitrogen species (RNS), including nitrite (NO₂⁻) and nitric oxide (NO). However, the mechanisms that enable periodontal pathogens to survive nitrate-derived nitrosative stress within polymicrobial communities remain poorly understood. Previously, we identified the hybrid cluster protein (Hcp) as a major nitrosative stress defense factor in *Porphyromonas gingivalis* demonstrating ∼170-fold induction of *hcp* expression following nitrite exposure and as a requirement for survival at physiologically relevant nitrite concentrations. Here we investigated the role of Hcp in promoting *P. gingivalis* persistence within nitrate-reducing biofilms. Using human *ex vivo* plaque biofilms, we found that Hcp is essential for *P. gingivalis* survival under both basal and nitrate-supplemented conditions. In a defined nine-species biofilm model, nitrate reduction suppressed wild-type *P. gingivalis*, whereas deletion of *hcp* (*Δhcp*) resulted in complete population clearance. Metatranscriptomics revealed that nitrate-induced *hcp* expression was not restricted to *P. gingivalis* but was part of a coordinated nitrosative stress response shared among oral anaerobes, including *Prevotella intermedia*, *Fusobacterium nucleatum*, and *Veillonella atypica*. Moreover, nitrate reduction disrupted a previously synergistic interaction between *Veillonella spp.* and *P. gingivalis*, converting a supportive relationship into an inhibitory microenvironment that constrained pathogen survival. Collectively, these findings identify Hcp-mediated nitrosative stress resistance as a major determinant of fitness within nitrate-reducing biofilms and reveal RNS as key ecological force shaping interactions between commensal nitrate reducers and periodontal pathogens. These results provide a mechanistic framework linking dietary nitrate metabolism to oral microbiome homeostasis.
