## Supplemental Table 1 for "Nitrate-Reducing Commensals Reshape Oral Biofilm Ecology and Reveal Hcp as a Critical Determinant of *Porphyromonas gingivalis* Persistence"

### Sheet: Sheet1
Csput16s-F	TAGTTGGAATGTGTAGTGTAGCGGT
Csput16s-R	CTTTCGTCCATCAGCGTCAATAAA
Cmatru-16s-F	TGCGAGCGTTGTCCGGAATTA
Cmatru-16s-R	ACTCTAGTTATGCCCGTATCGC
Fnucl16s-F	GATCCAGCAATTCTGTGTGC
Fnucl16s-R	CGAATTTCACCTCTACACTTGT
Strep16s-F	GTACAGTTGCTTCAGGACGTATC
Strep16s-R	ACGTTCGATTTCATCACCGTTG
Vatypica16s-F	GCTAATACCGCATACGATCCAATCTCG
Vatypica16s-R	CTAATCAGACGCAATCCCCTCC
Pinterm16s-F	CCAGCCAAGTAGCGTGCA
Pinterm16s-R	TGGACCTTCCGTATTACCGC
Pgingivals16s-F	AGGCGGAATTCGTGGTGTA
Pgingivalis16s-R	TTTGATACCCACGCCTTCGT
Univ16s-F	AGAGTTTGATCCTGGCTCAG
Univ16s-R	GCTGCCTCCCGTAGGAGT
